# The potential role of miR-21-3p in coronavirus-host interplay

**DOI:** 10.1101/2020.07.03.184846

**Authors:** Stepan Nersisyan, Narek Engibaryan, Aleksandra Gorbonos, Ksenia Kirdey, Alexey Makhonin, Alexander Tonevitsky

**Author notes:** Corresponding author: Stepan Nersisyan.

## Abstract

Host miRNAs are known as important regulators of virus replication and pathogenesis. They can interact with various viruses by several possible mechanisms including direct binding the viral RNA. Identification of human miRNAs involved in coronavirus-host interplay is becoming important due to the ongoing COVID-19 pandemic. In this work we performed computational prediction of high-confidence direct interactions between miRNAs and seven human coronavirus RNAs. In order to uncover the entire miRNA-virus interplay we further analyzed lungs miRNome of SARS-CoV infected mice using publicly available miRNA sequencing data. We found that miRNA miR-21-3p has the largest probability of binding the human coronavirus RNAs and being dramatically up-regulated in mouse lungs during infection induced by SARS-CoV. Further bioinformatic analysis of binding sites revealed high conservativity of miR-21-3p binding regions within RNAs of human coronaviruses and their strains.
