## Supplemental File 1 for "The potential role of miR-21-3p in coronavirus-host interplay"

### Sheet: Overview
Sheet	Description
Number of predicted miRNAs	Number of miRNAs predicted to bind viral RNAs
Best miRNA target scores	miRNAs with target score greater than 75 for all viruses
Differential expression GSE36971	The results of miRNA differential expression analysis in mouse lungs
Differential expression GSE90624	The results of miRNA differential expression analysis in mouse lungs
Shared miR-21-3p binding sites	Binding sites of miR-21-3p shared by two or more viruses. Vertical bars on the alignment denote regions complementary to miR-21-3p seed
miR-21-3p binding sites conservativity	Mutation rates for all miR-21-3p binding sites within coronavirus RNAs

### Sheet: Number of predicted miRNAs
Virus	miRDB	TargetScan	Common
SARS-CoV-2	900	2216	730
SARS-CoV	857	2247	715
MERS-CoV	832	2334	702
HCoV-229E	748	2160	601
HCoV-NL63	687	2015	559
HCoV-OC43	790	2251	633
HCoV-HKU1	678	2078	564

### Sheet: Best miRNA target scores
miRNA	HCoV-229E	HCoV-HKU1	HCoV-NL63	HCoV-OC43	MERS-CoV	SARS-CoV	SARS-CoV-2
hsa-miR-1305	88	83	97	88	91	84	91
hsa-miR-16-5p	96	83	95	96	96	100	99
hsa-miR-195-5p	97	83	95	96	96	100	99
hsa-miR-21-3p	100	100	100	99	78	92	98
hsa-miR-302b-5p	82	98	97	93	83	79	76
hsa-miR-302c-5p	99	99	100	99	96	92	97
hsa-miR-302d-5p	82	98	97	92	83	77	76
hsa-miR-3065-5p	99	100	100	99	92	78	89
hsa-miR-421	88	90	98	75	89	82	80
hsa-miR-424-5p	94	78	94	93	94	99	98
hsa-miR-4282	88	100	98	97	78	94	87
hsa-miR-4310	86	98	96	94	89	94	92
hsa-miR-497-5p	94	78	94	92	94	99	98
hsa-miR-548aj-5p	93	81	87	85	89	76	83
hsa-miR-548f-5p	93	84	87	85	85	77	81
hsa-miR-548g-5p	93	81	87	85	89	76	83
hsa-miR-548p	99	97	85	97	87	88	89
hsa-miR-548x-5p	93	81	87	85	89	76	83
hsa-miR-7159-5p	94	96	100	91	94	82	92

### Sheet: Differential expression GSE36971
pre-miRNA.miRNA	Mean (control)	Log2(fold change)	p-value	Adjusted p-value
mmu-mir-132.mmu-miR-132-3p	487.561	0.853605	0.000503397	0.0229885
mmu-mir-147.mmu-miR-147-5p	16.3134	3.5265	6.99835e-06	0.000575265
mmu-mir-147.mmu-miR-147-3p	30.4563	3.00516	1.28467e-06	0.000144102
mmu-mir-155.mmu-miR-155-5p	569.075	1.09795	3.20524e-05	0.00219559
mmu-mir-21a.mmu-miR-21a-5p	575512	1.46961	1.40247e-11	3.84276e-09
mmu-mir-21a.mmu-miR-21a-3p	814.456	3.05227	4.69376e-38	3.85827e-35
mmu-mir-223.mmu-miR-223-5p	80.6467	2.68724	3.23705e-11	6.65213e-09
mmu-mir-223.mmu-miR-223-3p	2972.52	1.77198	7.37708e-12	3.03198e-09
mmu-mir-23a.mmu-miR-23a-5p	20.3131	2.91052	3.77457e-06	0.000344745
mmu-mir-27a.mmu-miR-27a-5p	691.348	1.13424	7.13024e-07	9.76843e-05
mmu-mir-340.mmu-miR-340-5p	2396.47	0.884839	4.10434e-05	0.00259521
mmu-mir-449c.mmu-miR-449c-5p	204.118	-2.35283	1.40246e-06	0.000144102
mmu-mir-5099.mmu-miR-5099	701.805	1.1872	0.000315532	0.0152569
mmu-mir-6236.mmu-miR-6236	115.004	-1.50904	7.21216e-05	0.00423457
mmu-mir-6238.mmu-miR-6238	224.882	-1.35134	1.243e-05	0.000928863
mmu-mir-6240.mmu-miR-6240	1217.44	-1.47808	3.91303e-10	6.43302e-08
mmu-mir-6538.mmu-miR-6538	104.496	-1.56033	0.00026783	0.0137597
mmu-mir-709.mmu-miR-709	11.5997	2.91325	0.000872477	0.0377461
mmu-mir-92a-1.mmu-miR-92a-1-5p	77.6738	1.30729	0.000249896	0.0136943

### Sheet: Differential expression GSE90624
pre-miRNA.miRNA	Mean (control)	Log2(fold change)	p-value	Adjusted p-value
mmu-mir-1194.mmu-miR-1194	6.52451	3.53911	0.000684037	0.0336546
mmu-mir-145b.mmu-miR-145b	20.0536	2.59504	5.84321e-05	0.00460961
mmu-mir-147.mmu-miR-147-3p	9.75705	2.59322	0.000992687	0.0465145
mmu-mir-149.mmu-miR-149-3p	16.7231	2.61803	0.000112181	0.00788472
mmu-mir-21a.mmu-miR-21a-5p	71363.1	1.67748	1.78841e-05	0.0017598
mmu-mir-21a.mmu-miR-21a-3p	437.918	3.45865	1.17292e-13	5.77079e-11
mmu-mir-223.mmu-miR-223-5p	270.124	2.58063	2.25948e-08	6.62654e-06
mmu-mir-296.mmu-miR-296-3p	38.914	2.20895	6.08994e-05	0.00460961
mmu-mir-3473b.mmu-miR-3473b	547.413	1.78168	0.000171128	0.011226
mmu-mir-3473e.mmu-miR-3473e	384.057	1.86731	0.000200203	0.0123125
mmu-mir-3474.mmu-miR-3474	87.5752	-1.57304	0.000597695	0.0309543
mmu-mir-351.mmu-miR-351-3p	503.155	-2.54382	1.00257e-07	1.97305e-05
mmu-mir-449a.mmu-miR-449a-5p	2196.22	1.66803	6.70708e-06	0.000733307
mmu-mir-449a.mmu-miR-449a-3p	14.0454	4.88097	2.03593e-07	3.33892e-05
mmu-mir-449c.mmu-miR-449c-5p	1361.67	3.92818	3.97178e-14	3.90823e-11
mmu-mir-499.mmu-miR-499-5p	488.345	2.92312	3.06419e-06	0.000376895
mmu-mir-5099.mmu-miR-5099	379.195	2.29875	8.08911e-07	0.00011371
mmu-mir-5128.mmu-miR-5128	97.6076	1.80555	4.72622e-05	0.00422782
mmu-mir-6978.mmu-miR-6978-5p	16.9852	4.84648	2.69372e-08	6.62654e-06
mmu-mir-7a-1.mmu-miR-7a-5p	213.482	1.41438	0.000268175	0.0146603
mmu-mir-7a-2.mmu-miR-7a-5p	211.894	1.41934	0.000254801	0.0146603

### Sheet: Shared miR-21-3p binding sites
Virus	Seed start	Seed end	Alignment
HCoV-229E	10778	10783	TCTGTAAGTGCACATTA|GGTGTT|TATGATTTCTGTGTTAG
HCoV-HKU1	11825	11830	TTTTTAGAATGCCTATG|GGTGTT|TATAATTATAAAATTTC
HCoV-NL63	10697	10702	TTTTTAAATGTACTATG|GGTGTT|TATGATTTTAAGGTGAG
HCoV-OC43	11565	11570	TGTTTAGAATGCCTTTG|GGTGTT|TATAATTATAAAATTTC
SARS-CoV-2	11690	11695	ACTTTAGACTGACTCTT|GGTGTT|TATGATTACTTAGTTTC
SARS-CoV	11620	11625	ACTTCAGGCTTACTCTT|GGTGTT|TATGACTACTTGGTCTC
Virus	Seed start	Seed end	Alignment
HCoV-229E	10079	10084	TTGTCAAACAAATGTTT|GGTGTT|AACCTGCAAAGTGGTAA
HCoV-HKU1	11102	11107	TTTATCAACAATTGGCT|GGTGTT|AAATTGCAATCTAAAAC
HCoV-NL63	9998	10003	TTGTGAAGCAGATGTAT|GGTGTT|AACTTGCAAAGTGGTAA
SARS-CoV-2	10958	10963	TTGTTAGACAATGCTCA|GGTGTT|ACTTTCCAAAGTGCAGT
SARS-CoV	10888	10893	TTGTTAGACAATGCTCT|GGTGTT|ACCTTCCAAGGTAAGTT
Virus	Seed start	Seed end	Alignment
HCoV-229E	17407	17412	AAGTTGGTTTTTCCAAT|GGTGTT|GATTTTGTAGCTCAACC
HCoV-NL63	17326	17331	AGGTTGGTTTTTCAAAT|GGTGTT|AATTTTGTTGTGCAAAC
SARS-CoV-2	18379	18384	AGCTAGGTTTTTCTACA|GGTGTT|AACCTAGTTGCTGTACC
SARS-CoV	18309	18314	AGCTAGGATTTTCTACA|GGTGTT|AACTTAGTAGCTGTACC
Virus	Seed start	Seed end	Alignment
HCoV-229E	9554	9559	ATGATGGTTGTGCTCAA|GGTGTT|TTTGGTGTGAACATGAG
HCoV-NL63	9470	9475	ATGAAGGTATTGCATCT|GGTGTT|TTTGGTGTTAATTTACG
SARS-CoV-2	10424	10429	ACAATGGTTCACCATCT|GGTGTT|TACCAATGTGCTATGAG
SARS-CoV	10354	10359	ACAATGGTTCACCATCT|GGTGTT|TATCAGTGTGCCATGAG
Virus	Seed start	Seed end	Alignment
HCoV-229E	13084	13089	TGCTCAAAGGAGTTGTT|GGTGTT|TTGACCTTAGACAACCA
HCoV-HKU1	14182	14187	TTGAAGTAGGTTTAGTT|GGTGTT|TTAACTTTAGATAACCA
HCoV-NL63	13003	13008	TTGCTAAAGGTGTTGTT|GGTGTT|TTAACATTAGATAACCA
Virus	Seed start	Seed end	Alignment
HCoV-229E	18847	18852	GTATTCTCAAAAACCTT|GGTGTT|GTCGCCACATATAAGTT
HCoV-NL63	18766	18771	CTATTCTCAAAAATCTC|GGTGTT|GTTGCTACATATAAATT
SARS-CoV	19776	19781	AGATACTCAATAATTTG|GGTGTT|GATATCGCTGCTAATAC
Virus	Seed start	Seed end	Alignment
HCoV-HKU1	15238	15243	GAGCTCGCACTGTAGCA|GGTGTT|TCTATTCTTAGTACTAT
HCoV-NL63	14074	14079	GTGCTAGAACTGTTGGT|GGTGTT|TCTCTGTTGTCTACAAT
HCoV-OC43	14978	14983	GAGCCCGCACTGTTGCT|GGTGTT|TCCATACTTAGTACTAT
Virus	Seed start	Seed end	Alignment
HCoV-HKU1	5021	5026	AATTTGATGTTATTAAC|GGTGTT|AAAACTGTTAAGTATTT
HCoV-OC43	4764	4769	AGTTTTATCAAATTAAT|GGTGTT|AGAACCGTTAAGTATTT
SARS-CoV	4762	4767	--GCGTACAGAGTTA--|GGTGTT|GAATTTCTTAAGCGTGG
Virus	Seed start	Seed end	Alignment
HCoV-NL63	13408	13413	GTAAAGTTTTTATAGAT|GGTGTT|CCACTTGTTACAACTGC
SARS-CoV-2	14449	14454	GAAAAATATTTGTTGAT|GGTGTT|CCATTTGTAGTTTCAAC
SARS-CoV	14379	14384	GAAAAATATTTGTAGAT|GGTGTT|CCTTTTGTTGTTTCAAC
Virus	Seed start	Seed end	Alignment
HCoV-NL63	8324	8329	GCCGTGACTCACATAAA|GGTGTT|TGTTTTGGTTTTGATAA
MERS-CoV	9213	9218	GTGAGTATGCACAAGAG|GGTGTT|TGTATTACCACAAATGG
SARS-CoV-2	9248	9253	GTGAAAGATCAGAAGCT|GGTGTT|TGTGTATCTACTAGTGG
Virus	Seed start	Seed end	Alignment
HCoV-229E	11516	11521	TTAATATGGCACGTAAT|GGTGTT|GTCCCTCTTTCCGTTAT
HCoV-NL63	11435	11440	TGAATTTAGCACGTGAT|GGTGTT|GTGCCATTGTCAGTTAT
Virus	Seed start	Seed end	Alignment
HCoV-229E	15001	15006	GCCGTATTATTTCTGCT|GGTGTT|TTTGTGGATGACATCAC
HCoV-NL63	14920	14925	GTAGGATCTTGTCAGCT|GGTGTT|TTTGTTGATGATGTTGT
Virus	Seed start	Seed end	Alignment
HCoV-229E	15172	15177	ACAAGACTCTTAACGAA|GGTGTT|TTGGAGTCTTTTTCTGT
HCoV-NL63	15091	15096	ACAAAAATTTGAATGAG|GGTGTT|CTTGAATCTTTTTCTGT
Virus	Seed start	Seed end	Alignment
HCoV-229E	16522	16527	GAGTTCTTATCTCTAAA|GGTGTT|ATGGAACCAATTGACTA
HCoV-NL63	16441	16446	GAGTAATGATTACTAAA|GGTGTT|ATGGAGCCTGTTGATTA
Virus	Seed start	Seed end	Alignment
HCoV-229E	1820	1825	ACCACAAAG--CTTAAG|GG-TGTT-|CGTGAA-CGTGGCCTTA
HCoV-NL63	1811	1816	ACTGAAGTT--GTTCGT|GG-TGTT-|CGTGAT-GCTCGCATAA
Virus	Seed start	Seed end	Alignment
HCoV-229E	26532	26537	CAGGTGTTGTGGCCAAT|GGTGTT|AAAGCTAAAGGCTATCC
HCoV-NL63	26934	26939	CAGATCTTGTTCAGAAT|GGTGTT|GATGCCAAAGGTTTTCC
Virus	Seed start	Seed end	Alignment
HCoV-229E	5180	5185	--TGAACAAC--AAGTT|GGTGT------T|ATTGCT-GATAAGGACA
HCoV-NL63	5111	5116	--TGGTAAAC--AATTG|GGTGT------T|GTGAGT-GATGGTGTTG
Virus	Seed start	Seed end	Alignment
HCoV-229E	6191	6196	ACCACAA----AGGACG|GGTGTT|GTTTTAA-AACGTAGT-
HCoV-NL63	6113	6118	TCCTAAA----CGTACA|GGTGTT|ATTTTGA-CACGTAGT-
Virus	Seed start	Seed end	Alignment
HCoV-229E	8120	8125	TGCTTTTGGTAATGCT-|GGTGTT|TGTTATGACAT-TTTTG
HCoV-NL63	8036	8041	TGCTTTTGGAAACACA-|GGTGTT|TGTTATGACTT-TGATG
Virus	Seed start	Seed end	Alignment
HCoV-229E	8645	8650	TTGGTGACCTTTCTGTA|GGTGTT|TGCACTGTTGTTGTGGC
HCoV-NL63	8561	8566	TTGGTGATCTTTCTTAT|GGTGTT|TTTACTGTTGTTTGTGC
Virus	Seed start	Seed end	Alignment
HCoV-HKU1	10973	10978	CTTTGGCTTCAATGACA|GGTGTT|TCTATTGAAACTTTATT
HCoV-NL63	9869	9874	TTTTGGCAGCAAAAACT|GGTGTT|AGTGTTGAACAATTGTT
Virus	Seed start	Seed end	Alignment
HCoV-HKU1	15313	15318	GTATAGCAGCTACCCGA|GGTGTT|CCTGTTGTTATAGGAAC
HCoV-OC43	15053	15058	GTATAGCAGCTACACGT|GGTGTT|CCTGTAGTTATAGGCAC
Virus	Seed start	Seed end	Alignment
HCoV-HKU1	15847	15852	TGATTTTGAGTGATGAT|GGTGTT|GTCTGTTATAACTCTGA
HCoV-NL63	14683	14688	TGATTCTCTCTGATGAC|GGTGTT|GTCTGTTATAACAAGGA
Virus	Seed start	Seed end	Alignment
HCoV-HKU1	20029	20034	TTTGTAGTTCCACTTAT|GGTGTT|TGTAAATACACAGATTT
SARS-CoV-2	19918	19923	CACATATATCTACTATT|GGTGTT|TGTTCTATGACTGACAT
Virus	Seed start	Seed end	Alignment
HCoV-HKU1	22058	22063	AATTA-TTTTTTATGAG|GGTGTT|AATTTTAATCCTTATC-
HCoV-OC43	22657	22662	AATTA-TTTTTTATGAG|GGTGTT|AATTTTACGCCTTATC-
Virus	Seed start	Seed end	Alignment
HCoV-HKU1	23845	23850	CTTTATTACCTAATACT|G-GTGTT|TATGACTTATCTGGTTT
HCoV-OC43	24570	24575	CTATAGCACCACCTACT|G-GTGTT|TATGAATTAAACGGTTA
Virus	Seed start	Seed end	Alignment
HCoV-HKU1	5183	5188	TGCTTACTGTAG---AT|GGTGTT|AATTTTAAATCTATTTC
HCoV-OC43	4926	4931	TGCTAACTGTTG---AT|GGTGTT|AATTTCACTAATAGGTT
Virus	Seed start	Seed end	Alignment
HCoV-HKU1	6596	6601	AAGAGGTTAAGTTAAAG|GGTGTT|AGAAAGACTGTTAAAAT
HCoV-OC43	6336	6341	CAT-TATTAAGTTAAGT|GGTGTT|AAAAAACCATTTAAGGT
Virus	Seed start	Seed end	Alignment
HCoV-HKU1	8495	8500	TTGTAGCTGCTGATTTA|GGTGTT|CTTATACAGAATGGTGC
HCoV-OC43	8235	8240	TTGTGGCAGCTGATTTA|GGTGTT|CTGATTCAAAATTCTGC
Virus	Seed start	Seed end	Alignment
HCoV-HKU1	8864	8869	TTAAAGTTATTGATAAT|GGTGTT|GTTAGAGATATTTCAGT
HCoV-OC43	8604	8609	ATAAAGTTTTAGATAAT|GGTGTT|ATTAGAGATGTTAGCGT
Virus	Seed start	Seed end	Alignment
HCoV-NL63	18589	18594	AAAAAGGGTGTTTTACT|GGTGTT|GATGGTGAGTTACCTGT
MERS-CoV	19622	19627	AACAAGGCCATTTTATT|GGTGTT|GAGGGTGAACTACCTGT
Virus	Seed start	Seed end	Alignment
SARS-CoV-2	17668	17673	TTAAAATGTTTTATAAG|GGTGTT|ATCACGCATGATGTTTC
SARS-CoV	17598	17603	TCAAAATGTTCTACAAA|GGTGTT|ATTACACATGATGTTTC
Virus	Seed start	Seed end	Alignment
SARS-CoV-2	20680	20685	GTCAAGCGTGGCAACCG|GGTGTT|GCTATGCCTAATCTTTA
SARS-CoV	20610	20615	GTCAAGCGTGGCAACCA|GGTGTT|GCGATGCCTAACTTGTA
Virus	Seed start	Seed end	Alignment
SARS-CoV-2	5609	5614	ATGAACAATTTAAGAAA|GGTGTT|CAGAT---ACCTTGTAC
SARS-CoV	5539	5544	ATGATAATCTTAAGACA|GGTGTT|TCCAT---TCCATGTGT

### Sheet: miR-21-3p binding sites conservativity
Virus	Start	End	Average mutation rate
SARS-CoV-2	10424	10429	0
SARS-CoV-2	10958	10963	0
SARS-CoV-2	11690	11695	0
SARS-CoV-2	11801	11806	0
SARS-CoV-2	14449	14454	0
SARS-CoV-2	14494	14499	0
SARS-CoV-2	1574	1579	0
SARS-CoV-2	17668	17673	0.000864678
SARS-CoV-2	18379	18384	0.000216169
SARS-CoV-2	19729	19734	0
SARS-CoV-2	19918	19923	0
SARS-CoV-2	20038	20043	0
SARS-CoV-2	20170	20175	0
SARS-CoV-2	20680	20685	0
SARS-CoV-2	2075	2080	0
SARS-CoV-2	21665	21670	0
SARS-CoV-2	21827	21832	0.000216169
SARS-CoV-2	21986	21991	0
SARS-CoV-2	23006	23011	0.000648508
SARS-CoV-2	23066	23071	0
SARS-CoV-2	23210	23215	0
SARS-CoV-2	25618	25623	0.000216169
SARS-CoV-2	26062	26067	0.000216169
SARS-CoV-2	3473	3478	0
SARS-CoV-2	4145	4150	0.000216169
SARS-CoV-2	4972	4977	0.000432339
SARS-CoV-2	5609	5614	0
SARS-CoV-2	5921	5926	0
SARS-CoV-2	6741	6746	0
SARS-CoV-2	7016	7021	0
SARS-CoV-2	7550	7555	0
SARS-CoV-2	767	772	0
SARS-CoV-2	9248	9253	0
SARS-CoV-2	9572	9577	0
SARS-CoV-2	9770	9775	0
SARS-CoV	10354	10359	0
SARS-CoV	10888	10893	0
SARS-CoV	11620	11625	0
SARS-CoV	14379	14384	0.000648508
SARS-CoV	17598	17603	0.000648508
SARS-CoV	18309	18314	0
SARS-CoV	1888	1893	0
SARS-CoV	19107	19112	0
SARS-CoV	19776	19781	0
SARS-CoV	19968	19973	0
SARS-CoV	20610	20615	0
SARS-CoV	2227	2232	0
SARS-CoV	22698	22703	0.000648508
SARS-CoV	24612	24617	0
SARS-CoV	24714	24719	0
SARS-CoV	25853	25858	0
SARS-CoV	28039	28044	0.0155642
SARS-CoV	4762	4767	0
SARS-CoV	5539	5544	0
SARS-CoV	6218	6223	0.00389105
SARS-CoV	6442	6447	0.00389105
SARS-CoV	7239	7244	0.00129702
SARS-CoV	8113	8118	0
SARS-CoV	9253	9258	0
MERS-CoV	1110	1115	0
MERS-CoV	13025	13030	0
MERS-CoV	13251	13256	0.000669344
MERS-CoV	13928	13933	0
MERS-CoV	18368	18373	0
MERS-CoV	19518	19523	0
MERS-CoV	19622	19627	0
MERS-CoV	22239	22244	0
MERS-CoV	22593	22598	0.00133869
MERS-CoV	23283	23288	0.000669344
MERS-CoV	23298	23303	0.0167336
MERS-CoV	23325	23330	0
MERS-CoV	24324	24329	0
MERS-CoV	24399	24404	0
MERS-CoV	4230	4235	0.000669344
MERS-CoV	6579	6584	0
MERS-CoV	9213	9218	0.000669344
HCoV-229E	10079	10084	0.0227273
HCoV-229E	10357	10362	0
HCoV-229E	10634	10639	0
HCoV-229E	10676	10681	0
HCoV-229E	10778	10783	0
HCoV-229E	11516	11521	0.00757576
HCoV-229E	11630	11635	0
HCoV-229E	13084	13089	0
HCoV-229E	15001	15006	0
HCoV-229E	15117	15122	0
HCoV-229E	15172	15177	0
HCoV-229E	16522	16527	0
HCoV-229E	17407	17412	0
HCoV-229E	17610	17615	0
HCoV-229E	1820	1825	0
HCoV-229E	18847	18852	0
HCoV-229E	19891	19896	0
HCoV-229E	20774	20779	0.00757576
HCoV-229E	20984	20989	0.159091
HCoV-229E	21539	21544	0.272727
HCoV-229E	21869	21874	0
HCoV-229E	21941	21946	0
HCoV-229E	23000	23005	0
HCoV-229E	2468	2473	0
HCoV-229E	25466	25471	0
HCoV-229E	26031	26036	0
HCoV-229E	26091	26096	0
HCoV-229E	26517	26522	0
HCoV-229E	26532	26537	0
HCoV-229E	2921	2926	0
HCoV-229E	3953	3958	0.00757576
HCoV-229E	4172	4177	0
HCoV-229E	5032	5037	0
HCoV-229E	5123	5128	0
HCoV-229E	5180	5185	0
HCoV-229E	5837	5842	0
HCoV-229E	6191	6196	0
HCoV-229E	6617	6622	0.0151515
HCoV-229E	8120	8125	0
HCoV-229E	8645	8650	0
HCoV-229E	9410	9415	0
HCoV-229E	9554	9559	0
HCoV-229E	9719	9724	0
HCoV-HKU1	10973	10978	0
HCoV-HKU1	11102	11107	0
HCoV-HKU1	11243	11248	0
HCoV-HKU1	11825	11830	0
HCoV-HKU1	13169	13174	0
HCoV-HKU1	13855	13860	0
HCoV-HKU1	1415	1420	0
HCoV-HKU1	14182	14187	0
HCoV-HKU1	15238	15243	0
HCoV-HKU1	15313	15318	0
HCoV-HKU1	15847	15852	0
HCoV-HKU1	17136	17141	0.0238095
HCoV-HKU1	17935	17940	0
HCoV-HKU1	20029	20034	0.0238095
HCoV-HKU1	20131	20136	0
HCoV-HKU1	22058	22063	0
HCoV-HKU1	23371	23376	0.052381
HCoV-HKU1	23761	23766	0
HCoV-HKU1	23845	23850	0
HCoV-HKU1	24491	24496	0.052381
HCoV-HKU1	24562	24567	0.104762
HCoV-HKU1	24589	24594	0.052381
HCoV-HKU1	25924	25929	0
HCoV-HKU1	27102	27107	0.052381
HCoV-HKU1	27261	27266	0
HCoV-HKU1	2771	2776	0
HCoV-HKU1	29505	29510	0
HCoV-HKU1	3912	3917	0
HCoV-HKU1	4466	4471	0
HCoV-HKU1	4688	4693	0
HCoV-HKU1	5021	5026	0
HCoV-HKU1	5183	5188	0
HCoV-HKU1	5741	5746	0
HCoV-HKU1	6014	6019	0
HCoV-HKU1	6215	6220	0
HCoV-HKU1	6596	6601	0
HCoV-HKU1	8495	8500	0
HCoV-HKU1	8717	8722	0
HCoV-HKU1	8864	8869	0
HCoV-HKU1	9233	9238	0
HCoV-HKU1	9917	9922	0
HCoV-NL63	10697	10702	0
HCoV-NL63	11435	11440	0
HCoV-NL63	1166	1171	0
HCoV-NL63	11744	11749	0
HCoV-NL63	12994	12999	0
HCoV-NL63	13003	13008	0
HCoV-NL63	13084	13089	0
HCoV-NL63	13408	13413	0
HCoV-NL63	14074	14079	0
HCoV-NL63	1412	1417	0
HCoV-NL63	14221	14226	0
HCoV-NL63	14307	14312	0
HCoV-NL63	14683	14688	0
HCoV-NL63	14920	14925	0
HCoV-NL63	15091	15096	0
HCoV-NL63	15361	15366	0
HCoV-NL63	1562	1567	0.0393939
HCoV-NL63	1619	1624	0
HCoV-NL63	16441	16446	0
HCoV-NL63	17326	17331	0
HCoV-NL63	1811	1816	0
HCoV-NL63	18202	18207	0
HCoV-NL63	18578	18583	0.0181818
HCoV-NL63	18589	18594	0
HCoV-NL63	18766	18771	0
HCoV-NL63	19036	19041	0
HCoV-NL63	19186	19191	0
HCoV-NL63	19312	19317	0
HCoV-NL63	20032	20037	0
HCoV-NL63	20562	20567	0
HCoV-NL63	21408	21413	0.0030303
HCoV-NL63	21471	21476	0.1
HCoV-NL63	221	226	0.0030303
HCoV-NL63	23226	23231	0
HCoV-NL63	25599	25604	0
HCoV-NL63	25856	25861	0.0030303
HCoV-NL63	26063	26068	0
HCoV-NL63	26081	26086	0.0030303
HCoV-NL63	26421	26426	0
HCoV-NL63	2645	2650	0
HCoV-NL63	26934	26939	0
HCoV-NL63	2795	2800	0.0272727
HCoV-NL63	3437	3442	0
HCoV-NL63	3902	3907	0
HCoV-NL63	4178	4183	0
HCoV-NL63	4274	4279	0
HCoV-NL63	5111	5116	0
HCoV-NL63	5126	5131	0
HCoV-NL63	5144	5149	0.0333333
HCoV-NL63	6113	6118	0
HCoV-NL63	7208	7213	0
HCoV-NL63	7819	7824	0
HCoV-NL63	7892	7897	0
HCoV-NL63	7934	7939	0
HCoV-NL63	7964	7969	0
HCoV-NL63	8036	8041	0
HCoV-NL63	8057	8062	0
HCoV-NL63	8324	8329	0
HCoV-NL63	8561	8566	0
HCoV-NL63	9335	9340	0
HCoV-NL63	9470	9475	0
HCoV-NL63	9479	9484	0
HCoV-NL63	9869	9874	0
HCoV-NL63	9998	10003	0
HCoV-OC43	11565	11570	0
HCoV-OC43	11685	11690	0.00131234
HCoV-OC43	127	132	0
HCoV-OC43	1332	1337	0.00524934
HCoV-OC43	14003	14008	0
HCoV-OC43	14978	14983	0.0406824
HCoV-OC43	1500	1505	0.00131234
HCoV-OC43	15053	15058	0
HCoV-OC43	1809	1814	0
HCoV-OC43	1851	1856	0.00131234
HCoV-OC43	18738	18743	0
HCoV-OC43	22657	22662	0
HCoV-OC43	23041	23046	0
HCoV-OC43	23320	23325	0
HCoV-OC43	24219	24224	0.00131234
HCoV-OC43	24333	24338	0.10105
HCoV-OC43	24570	24575	0.00131234
HCoV-OC43	25050	25055	0
HCoV-OC43	25497	25502	0
HCoV-OC43	26238	26243	0.0183727
HCoV-OC43	3506	3511	0.00131234
HCoV-OC43	4134	4139	0
HCoV-OC43	4764	4769	0
HCoV-OC43	4926	4931	0
HCoV-OC43	5822	5827	0.111549
HCoV-OC43	6092	6097	0
HCoV-OC43	6336	6341	0.00131234
HCoV-OC43	8235	8240	0
HCoV-OC43	8292	8297	0
HCoV-OC43	8604	8609	0
HCoV-OC43	9344	9349	0
HCoV-OC43	945	950	0
